# CryoPPP: A Large Expert-Labelled Cryo-EM Image Dataset for Machine Learning Protein Particle Picking

**DOI:** 10.1101/2023.02.21.529443

**Authors:** Ashwin Dhakal, Rajan Gyawali, Liguo Wang, Jianlin Cheng

**Author notes:** Corresponding author: Jianlin Cheng. Joint first author (Ashwin Dhakal, Rajan Gyawali).

## Abstract

Cryo-electron microscopy (cryo-EM) is currently the most powerful technique for determining the structures of large protein complexes and assemblies. Picking single-protein particles from cryo-EM micrographs (images) is a key step in reconstructing protein structures. However, the widely used template-based particle picking process is labor-intensive and time-consuming. Though the emerging machine learning-based particle picking can potentially automate the process, its development is severely hindered by lack of large, high-quality, manually labelled training data. Here, we present CryoPPP, a large, diverse, expert-curated cryo-EM image dataset for single protein particle picking and analysis to address this bottleneck. It consists of manually labelled cryo-EM micrographs of 32 non-redundant, representative protein datasets selected from the Electron Microscopy Public Image Archive (EMPIAR). It includes 9,089 diverse, high-resolution micrographs (∼300 cryo-EM images per EMPIAR dataset) in which the coordinates of protein particles were labelled by human experts. The protein particle labelling process was rigorously validated by both 2D particle class validation and 3D density map validation with the gold standard. The dataset is expected to greatly facilitate the development of machine learning and artificial intelligence methods for automated cryo-EM protein particle picking. The dataset and data processing scripts are available at https://github.com/BioinfoMachineLearning/cryoppp
