## Supplementary Table S1 and Supplementary Table S2 for "CryoPPP: A Large Expert-Labelled Cryo-EM Image Dataset for Machine Learning Protein Particle Picking"

### Sheet: supplementary_table1
Table S1: Metrics of EM data acquisition and grid preparation utilized while importing movies in CryoSPARC.
SN	EMPAIR ID	Original Size	Size (TB)	Protein Type	Strutcutral Weight (kDa)	Micrograph Format	Gain File Format (if Exists)	GAIN file modification	Pixel Spacing (A)	Acceleration Voltage (kV)	Spherical Aberration (mm)	Electron Dose (e/A^2)	Defocus range (μm)	Microscope/Detector	Detector
1	10389	228.9GB	0.223535	Metal Binding Protein	1042.17	tif	mrc	Two MRCs for two different datasets	0.639 Å	300	2.7	42	-0.2 to -0.5	Titan Krios Microscope	K2 Summit Direct Electron Detector (Gatan)
2	10081	52.9GB	0.0516602	Transport Protein	298.57	mrc	N/A	Motion corrected 2D projection images of the N-terminal deleted innexin-6 gap junction hemichannels in nanodiscs.	1.3 Å	300	2.7	50	-1.5 to -3.3	Titan Krios Microscope	K2 Summit Direct Electron Detector (Gatan)
3	10289	49.5GB	0.0483398	Transport Protein	361.39	mrc	N/A	Motion corrected 2D projection images of innexin-6 gap junction hemichannels in nanodiscs.	1.232 Å	300	2.7	35	Estimated with CTFFIND4	JEM-3000SFF (JEOL) Microscope	K2 Summit Direct Electron Detector (Gatan)
4	11057	2.1TB	2.09961	Hydrolase	149.43	tif	mrc	Please use CountCDSRef_2021-10-03_05.10.16_210922_2_5_230-1_0000.mrc as a gain reference without rotation and flipping. The four digits at the end of the file names (0000 to 0024) represent beam shift directions.	0.752 Å	300	2.7	50	-0.8 to -2.3	CRYO ARM 300 (JEOL) Microscope	K3 Camera (Gatan)
5	10444	2.4TB	2.39941	Membrane Protein	295.89	tif	mrc	Gain reference is provided, which need to be flipped ('Flip upside down (1)' in RELION).	0.83 Å	300	2.7	59.4		Titan Krios Microscope	K3 Direct Electron Detector (Gatan)
6	10576	738.9GB	0.721582	Nuclear Protein (DNA)	290.21	tif	dm4		0.679 Å	300	2.7	43		Titan Krios Microscope	K2 Summit Direct Electron Detector (Gatan)
7	10816	1.5TB	1.5	Transport Protein	166.62	tif	dm4	The gain reference file is in dm4 format (Digital Micrograph). The super-resolution pixel size is 0.52 Angstrom (1.04 after binning)	0.502 Å	300	2.7	74	-1.5 to -3.5	Titan Krios Microscope	K2 Summit Direct Electron Detector (Gatan)
8	10526	470.7GB	0.459668	Ribosome (50S)	1085.81	tif	dm4		0.8283 Å	300	2.7	71.2	0.3 to 0.8	Titan Krios Microscope (ThermoFisher)	K2 Summit Direct Electron Detector (Gatan)
9	11051	2.3TB	2.2998	Transcription/DNA/RNA	357.31	mrc	mrc		0.84 Å	300	2.7	52.2	0.6 to 2.8	Titan Krios Microscope (ThermoFisher)	K2 Summit Direct Electron Detector (Gatan)
10	10760	203.7GB	0.198926	Membrane Protein	321.69	mrc	N/A	Motion corrected 2D projection images of the N-terminal deleted innexin-6 gap junction hemichannels in nanodiscs.	1.232 Å	300	2.7	56	Estimated with CTFFIND4	JEM-3000SFF (JEOL) Microscope	K2 Summit Direct Electron Detector (Gatan)
11	11183	333.7GB	0.325879	Signaling Protein	139.36	mrc	N/A	Motion corrected 2D projection images of the N-terminal deleted innexin-6 gap junction hemichannels in nanodiscs.	0.88 Å	200	2.7	50		G3 Talos Arctica Microscope	K3 Camera (Gatan)
12	10671	1.6TB	1.59961	Signaling Protein	77.14	tif	mrc		0.83 Å	300	2.7	52.4	−0.6 to −1.5	Titan Krios G3i Microscope (ThermoFisher Scientific)	K3 Direct Electron Detector (Gatan)
13	10291	15.9GB	0.0155273	Transport Protein	361.39	mrc	N/A	Motion corrected 2D projection images of the N-terminal deleted innexin-6 gap junction hemichannels in nanodiscs.	1.232 Å	300	2.7	35	Estimated with CTFFIND4	JEM-3000SFF (JEOL) Microscope	K2 Summit Direct Electron Detector (Gatan)
14	10669	13.9TB	13.8994	Proteasome (Plant Protein)	1681.81	mrc	N/A	Motion Corrected	0.685 Å	200	2.7	44	−0.7 to −3.0	Titan Krios Microscope (FEI)	K2 Summit Direct Electron Detector (Gatan)
15	10077	792.6GB	0.774023	Ribosome (70S)	2,198.78	mrc	N/A	Motion Corrected	1.16 Å	300	2.7	30	-0.7 to -2.6	Titan Krios Microscope (FEI)	Falcon II Direct Detector
16	10061	326.5GB	0.318848	Hydrolase (Beta-galactosidase)	467.06	mrc	N/A	Motion Corrected	0.3185 Å	300	2.7	12		N/A	N/A
17	10097	1.7TB	1.69922	Viral Protein	NA	mrc	N/A	Motion Corrected	1.31 Å	300	2.7	82	-0.75 to -3.0	Titan Krios Microscope (FEI)	K2 Summit Direct Electron Detector (Gatan)
18	10028	1.1TB	1.09961	Ribosome (80S)	2135.89	mrc	N/A	Motion Corrected	1.34 Å	300	2.7	20	0.8 to 3.8	Titan Krios Microscope (FEI)	FEI Falcon II Detector
19	10096	1.2TB	1.19922	Viral Protein	NA	mrc	N/A	Motion Corrected	1.31 Å	300	2.7	82	-0.75 to -3.0	Titan Krios Microscope (FEI)	K2 Summit Direct Electron Detector (Gatan)
20	10737	851.4GB	0.831445	Membrane Protein (E-coli)	155.83	tiff	mrc		1 Å	300	2.7	65		Titan Krios Microscope
21	10387	107.3GB	0.104785	Protein + DNA	185.87	mrc	N/A	Motion Corrected	0.79 Å	300	2.7	45	1.5 - 3.0
22	10532	200.6GB	0.195898	VIRAL PROTEIN	191.76	mrc	N/A	Motion Corrected	1.03 Å	300	2.7	40
23	10240	113.8GB	0.111133	LIPD TRANSPORT	171.72	mrc	N/A	Motion Corrected	1.0961 Å	300	2.7	62.61	-1.5 to -2.5	Titan Krios Microscope
24	10005	44.9GB	0.0438477	TRPV1 Tansport protein	272.97	mrc	N/A	Motion Corrected	1.2156 Å	200	2.7	41	1.5 to 3.0	Tecnai TF20 Electron Microscope (FEI)
25	10017	5.3GB	0.00517578	β -galactosidase	NA	mrc	N/A	Motion Corrected	1.77 Å	300	2.7	24	3
26	10075	46.9GB	0.0458008	Bacteriophage MS2	NA	mrc	N/A	Motion Corrected	1.16 Å	300	2.7
27	10184	85.6GB	0.0835937	Aldolase	NA	mrc	N/A	Motion Corrected	0.85 Å	300	2.7	60–70			Gatan K2 Summit direct electron detector (DED)
28	10059	63.7GB	0.062207	TRPV1	317.88	mrc	N/A	Motion Corrected	1.2156 Å	300	2.7	41			K2 Summit direct electron detector camera (Gatan)
29	10406	144.1GB	0.140723	70S Ribosome	632.89	mrc	N/A	Motion Corrected	1.07 Å	300	2.7	58			Gatan K2 Summit detector
30	10590	258.1GB	0.252051	TRPV1 with DkTx and RTX	NA	mrc	N/A	Motion Corrected	1.5 Å	300	2.7	66.7			K2 Summit direct detector (Gatan)
31	10093	99.4GB	0.0970703	Mechanotransduction channel NOMPC	779.4	mrc	N/A	Motion Corrected	1.2156 Å	300	2.7	54
32	10345	87.2GB	0.085	Signaling Protein	244.68	mrc	N/A	Motion Corrected	1.345 Å	300	2.7	70		Titan Krios Microscope (FEI)	K2 Summit Direct Electron Detector (Gatan)

### Sheet: supplementary_table2
Table S2: Statistics of picked protein particles for each EMPIAR database in CryoPPP.
SN	EMPAIR ID	Protein Type	Number of Images	Image size	Particle Diameter (A)	Particle Diameter (px)	Number of Micrographs for Manual Particle Pick	Number of Manually Picked Particles	Final Particles Selected	Final Particles Excluded
1	10389	Metal Binding Protein	300	(3838, 3710)	200	313	44	1388	10870	3919
2	10081	Transport Protein	300	(3710, 3838)	200	154	15	1102	39352	16470
3	10289	Transport Protein	300	(3710, 3838)	200	162	15	1258	61517	34833
4	11057	Hydrolase	300	(5760, 4092)	140	186	20	1008	45219	50639
5	10444	Membrane Protein	300	(5760, 4092)	180	217	12	1329	58731	21796
6	10576	Nuclear Protein (DNA)	295	(7420, 7676)	180	265	15	1154	75220	26907
7	10816	Transport Protein	300	(7676, 7420)	180	359	22	1439	45363	15642
8	10526	Ribosome (50S)	294	(7676, 7420)	400	482	25	1035	3265	6166
9	11051	Transcription/DNA/RNA	300	(3838, 3710)	180	214	14	1313	83227	16514
10	10760	Membrane Protein	300	(3838, 3710)	130	106	10	1492	173664	155007
11	11183	Signaling Protein	300	(5760, 4092)	140	159	14	1411	80014	202367
12	10671	Signaling Protein	298	(5760, 4092)	110	133	10	1479	69012	139376
13	10291	Transport Protein	300	(3710, 3838)	160	130	10	1181	99808	89836
14	10669	Proteasome (Plant Protein)	300	(7676, 7420)	500	730	13	494	19660	12604
15	10077	Ribosome (70S)	300	(4096, 4096)	250	216	12	1298	31919	18771
16	10061	Hydrolase (Beta-galactosidase)	300	(7676, 7420)	150	471	13	845	35218	40814
17	10097	Viral Protein	300	(3838, 3710)	140	107	10	1401	58629	112538
18	10028	Ribosome (80S)	300	(4096, 4096)	300	224	11	958	26391	10303
19	10096	Viral Protein	300	(3838, 3710)	110	84	10	1752	231351	79542
20	10737	Membrane Protein (E-coli)	293	(5760, 4092)	179	179	12	520	59265	18842
21	10387	Protein + DNA	300	(3710, 3838)	168	213	12	598	101778	7047
22	10532	VIRAL PROTEIN	300	(4096, 4096)	179	174	11	380	87933	44773
23	10240	LIPD TRANSPORT	300	(3838, 3710)	170	156	10	609	85958	13510
24	10005	TRPV1 Tansport protein	30	(3710, 3710)	172	142	8	568	5374	457
25	10017	β -galactosidase	84	(4096, 4096)	190	108	6	468	49391	18201
26	10075	Bacteriophage MS2	300	(4096, 4096)	270	233	16	388	12682	1210
27	10184	Aldolase	300	(3838, 3710)	100	118	10	339	219849	98450
28	10059	TRPV1	295	(3838, 3710)	160	132	8	656	190398	65220
29	10406	70S Ribosome	300	(3838, 3710)	226	212	11	787	24703	11542
30	10590	TRPV1 with DkTx and RTX	300	(3710, 3838)	236	158	10	670	62493	22778
31	10093	Mechanotransduction channel NOMPC	300	(3838, 3710)	208	172	9	481	56394	11032
32	10345	Signaling Protein	300	(3710, 3838)	200	149	21	933	15894	8755
